# citrOgen: a synthesis-free polysaccharide and protein antigen-presentation to antibody-induction platform

**DOI:** 10.1101/2025.03.14.643335

**Authors:** Joshua L C Wong, Julia Sanchez-Garrido, Jaie Rattle, Jonathan Bradshaw, Vishwas Mishra, Gad Frankel

## Abstract

Existing technologies employed to generate antibodies against bacterial polysaccharides and proteins rely on the availability of purified or synthetic antigens. Here we present a genetics-based platform that utilises *Citrobacter rodentium* (CR), an enteric mouse pathogen, to both produce and present complex heterologous polysaccharides and protein antigen complexes during natural infection. As proof of concept, we use lipopolysaccharides (O), capsular polysaccharides (K) and type 3 fimbrial (T3F) antigens expressed by the WHO critical priority pathogens *Klebsiella pneumoniae* (KP) and *Escherichia coli* (EC). Following one infection cycle (28 days) CR induces specific IgG antibodies against KPO1, ECO25b, KPK2 and KPT3F. We demonstrate that the antibodies are functional in downstream applications including protection against pathogenic KP challenge, KP capsular serotyping and KP biofilm inhibition. Whilst KP and EC antigens were used as prototypical examples, this modular platform is now readily adaptable to generate antibodies against diverse polysaccharide and protein antigens, with basic science, public health and therapeutic applications.
