## Supplementary Tables for "citrOgen: a synthesis-free polysaccharide and protein antigen-presentation to antibody-induction platform"

### Sheet: Supp Table 1
Strains	Notes	Our reference
CRWT	wild-type Citrobacter rodentium strain ICC169	KP074
CRKPO1	Citrobacter rodentium expressing KP O1v1 LPS O-antigen	KP1202
CRKPO1+pespO	Citrobacter rodentium expressing KP O1v1 LPS O-antigen and overexpressing EspO	KP1229
CR𝚫espO	Citrobacter rodentium with a deletion of the genome copy of espO	KP1510
CR𝚫espO+pespO	Citrobacter rodentium with a deletion of the genome copy of espO complemented with a plasmid encoding espO	KP1511
CRKPK2+pespO	Citrobacter rodentium expressing KP K2 CPS and overexpressing EspO	KP1423
CRT3F+pespO	Citrobacter rodentium expressing KP type 3 fimbriae and overexpressing EspO	KP1407
KPWT	wild-type Klebsiella pneumoniae strain ICC8001	KP017
KP𝚫rfb	Klebsiella pneumoniae with a deletion in the genome of the rfb locus (absent O-antigen, rough)	KP1203
KP𝚫wcaJ	Klebsiella pneumoniae with a deletion in the genome of the wcaJ gene (acapsular)	KP721
KP𝚫mrkA-F	Klebsiella pneumoniae with a deletion in the genome of mrkABCDF operon (absent type 3 fimbriae)	KP1422

### Sheet: Supp Table 2
Strain	Mutatagenis vector used	Additional plasmid	KP number (our reference)
CRKPO1	pSEVA612S(R)_CROAg::KPO2Ag; pUC18R6K_miniTn7T_wbbYZ		KP1071,KP1200
CRKPO1+pespO	pSEVA612S(R)_CROAg::KPO2Ag; pUC18R6K_miniTn7T_wbbYZ	pACYC184 espO	KP1071,KP1200, pICC1379
CR𝚫espO	pSEVA612S_∆espO		KP1515
CR𝚫espO+pespO	pACYC184_espO	pACYC184 espO	pICC1379
EC𝚫rfb	pSEVA612S(R)ST131∆rfb		KP1318
CRECO25b	pSEVA612S(R)_CROAg_ECO25b	pACYC184 espO	KP1313, pICC1379
CRKPK2	pSEVA612S(R)_CRColanic::K2cps∆wbbJ_ORF; pSEVA612S(R)_∆wbbJ::Ins_wbbJ_ORF; pSEVA612S(R)_K2:col_Pvariant_Porf2
CRKPK2+pespO	pSEVA612S(R)_CRColanic::K2cps∆wbbJ_ORF; pSEVA612S(R)_∆wbbJ::Ins_wbbJ_ORF; pSEVA612S(R)_K2:col_Pvariant_Porf2	pACYC184 espO	KP1344, 1347,1391, pICC1379
CRPmapT3F	pUC18R6K_miniTn7_Pmap_T3F
CRPmapT3F+pespO	pUC18R6K_miniTn7_Pmap_T3F	pACYC184 espO	KP1419, pICC1379
KP𝚫rfb	pSEVA612S(R)_∆O2a, pSEVA612S(R)_∆wbbYZ		KP1199,KP1061
KP𝚫wcaJ	pSEVA612S_∆wcaJ		KP716
KP𝚫mrkA-F	pSEVA612S(R)_∆mrkA-F		KP1498

### Sheet: Supp Table 3
Antibody	Source	Catalogue Number	Application
⍺-O152 pAb	SSI Diagnostica	85148
⍺-rabbit IgG HRP	Jackson Immunoresearch	111-035-007	Used in western blot
⍺-KP O1 mAb (C13)	Strugnall Lab
⍺-mouse IgG HRP	Jackson Immunoresearch	115-035-007	Used in western blot and ELISA
Goat anti-Mouse IgG (H+L) Cross-Adsorbed Secondary Antibody, Alexa Fluor™ 488	Invitrogen, ThermoFisher Scientific	A-11001	IF bacteria and Flow cytometry MRSN collection
Goat anti-Mouse IgG (H+L) Cross-Adsorbed Secondary Antibody, Alexa Fluor™ 555	Invitrogen, ThermoFisher Scientific	A-21422	Flow cytometry preadsorbed
Rabbit polyclonal anti-C. rodentium O152	Claire Jenkins, Public Health England (now UKSHA)	N/A	Used in IF colon and flow cytometry
CD326 (EpCAM) Monoclonal Antibody (G8.8), APC, eBioscience™	ThermoFisher Scientific	17-5791-82	Flow cytometry
PE Donkey anti-rabbit IgG (minimal x-reactivity) Antibody	Biolegend	406421	Flow cytometry
Goat anti-Mouse IgG (H+L), Superclonal™ Recombinant Secondary Antibody, Alexa Fluor™ Plus 647	Invitrogen, ThermoFisher Scientific	A55060	Flow cytometry KPO1 antisera
⍺-mrkA pAb	Cusabio	CSB-PA318939LA01KBG
⍺-KP K2 pAb reference antisera	Serum Statens Institute
Phalloidin–Tetramethylrhodamine B isothiocyanate	Sigma-Aldrich	P1951
4′,6-diamidino-2-phenylindole (DAPI)	ThermoFisher Scientific	D3571
Alexa Fluor® 488 AffiniPure Donkey Anti-Mouse IgG (H+L)	Jackson Immunoresearch	715-545-150	Used in IF Swiss in vitro infection
Alexa Fluor® 488 AffiniPure Donkey Anti-Rabbit IgG (H+L)	Jackson Immunoresearch	711-545-152	Used in IF Swiss in vitro infection
Purified Goat anti-mouse IgG (minimal x-reactivity) Antibody	Biolegend	405301	To coat ELISA for standards
IgG from mouse serum	Sigma-Aldrich	I5381-1MG	IgG standard for ELISA

### Sheet: Supp Table 4
Primer	Sequence	Reference
F_espO	GCTTCTACACATCGACCAGAAA	This study
R_espO	CACCAGGCGGCTTTATATCAT	This study
F_mrkA	GGCTGCTGATGGCACTAA	This study
R_mrkA	CCAGGTAGCCCTGTTGTTT	This study
F_map	CGCTCACTTTCGTGGAGTTA	Ruano-Gallego, D. et al. 2021
R_map	TGATGAGCAGTGCGGTAAAG	Ruano-Gallego, D. et al. 2021
F_espB	TCTCATCTGTCCTGGGGATT	Ruano-Gallego, D. et al. 2021
R_espB	ACTTCAGAGGCGGTATTGAC	Ruano-Gallego, D. et al. 2021
F_CR housekeeping gene	AGGCCTTCGGGTTGTAAAGT	Ruano-Gallego, D. et al. 2021
R_CR housekeeping gene	ATTCCGATTAACGCTTGCAC	Ruano-Gallego, D. et al. 2021

### Sheet: Supp Table 5
In vivo outcome variable	Measurement method	Mouse Sample	Supplier and catalogue number	Sample dilution range
Total white cell count	Vetscan HM5 Analyser	EDTA anticoagulated blood	Zoetis (10023319)	N/A
Lymphocyte count	Vetscan HM5 Analyser	EDTA anticoagulated blood	Zoetis (10023319)	N/A
Neutrophil count	Vetscan HM5 Analyser	EDTA anticoagulated blood	Zoetis (10023319)	N/A
Platelet count	Vetscan HM5 Analyser	EDTA anticoagulated blood	Zoetis (10023319)	N/A
Serum amyloid A	ELISA	Serum	Biotechne (DY2948-05)	1:10000-1:100000
C-reactive protein	ELISA	Serum	Biotechne (DY1829)	1:10000
Albumin	Colormetric (bromocresol green-based assay)	Serum	Elabscience (E-BC-K057-M)	1:200
IL1β	ELISA	Lung homogenate	ThermoFisher Scientific (88-7013A-88)	1:4
Myeloperoxidase (MPO)	ELISA	Lung homogenate	Biotechne (DDY3667	1:2-1:5
Surfactant protein D	ELISA	Serum	Biotechne (DY6839-05)	1:20
Creatinine assay	Enzymatic (Jaffe reaction)	Serum	Abcam (ab65340)	2:5
Cystatin C	ELISA	Serum	Biotechne (DY1238)	1:1000-1:10000
IL-6	ELISA	Serum	ThermoFisher Scientific (88-7064-88)	1:5-1:20
TNF	ELISA	Serum	ThermoFisher Scientific (88-7324-88)	1:2-1:5
G-CSF	ELISA	Serum	Biotechne (DY414-05)	1:10-1:100
